# A versatile reporter system to study cell-to-cell and cell-free bovine leukemia virus infection

**DOI:** 10.1101/2024.02.26.581980

**Authors:** Florencia Rammauro, Martín Fló, Federico Carrión, Claudia Ortega, Francesca Di Nunzio, Alexander Vallmitjana, Otto Pritsch, Natalia Olivero-Deibe

## Abstract

Bovine leukemia virus (BLV) is a B-lymphotropic oncogenic retrovirus of the genus *Deltaretrovirus* that infects dairy cattle worldwide and is the causative agent of enzootic bovine leukosis. BLV demonstrates remarkably low efficiency in infecting cells via free viral particles derived from infected B cells, as virions are rarely detected in the bloodstream of infected cattle. However, transmission efficacy significantly increases upon the establishment of direct cell-to-cell interactions. Syncytium formation assays are the main tool in the study of BLV infectivity. Although this traditional method is highly robust, the complexity of visually counting syncytia poses a significant technical challenge. Using lentiviral vectors, we generated a stable reporter cell line, in which the GFP reporter gene is under the control of the full-length BLV-LTR. We have demonstrated that the BLV-Tax protein and histone deacetylases inhibitors, such as VPA and TSA, can transactivate the BLV LTR. Upon co-culturing the reporter cell line with BLV-infected cells, fluorescent syncytia can be visualized. By implementing automated scanning and image acquisition using a confocal microscope, together with the development of an analysis software, we can detect and measure single GFP cells and fluorescent multinucleated cells. In summary, our reporter cell line, combined with the development of analysis software, is a useful tool for understanding the role of cell fusion and cell-free mechanism of transmission in BLV infection.
