## Supplemental Tables for "A versatile reporter system to study cell-to-cell and cell-free bovine leukemia virus infection"

### Sheet: Table 1
Table 1. Correlation between traditional syncytium assay and the fluorescence syncytium counts.
FLKBLV (cells/well)	Tradictional syncytium (counts/well)*		GFP syncytium (counts/well)*
0	0	0	0	0
90	1	2	1	1
180	5	4	14	11
750	19	15	53	48
1500	35	54	113	124
3000	85	72	247	186
6000	235	144	371	384
*5X104CC81LTRBLVGFP cells were co-cultured with 0, 90, 180, 750, 1500, 3000 and 6000 FLKBLV cells for 48 thereafter, the cells were fixed with 4% PFA. The in the same field with brightfield, and fluorescence

### Sheet: Table 2
Replicate 1				Replicate 1						Replicate 2						Replicat 3						Replicate 4						Replicate 5
File	Datos lsm 10x__1of21			Cell Ids	#WholeNucs	#PartNucs	Area(pix)	Brightness(%)		Cell Ids	#WholeNucs	#PartNucs	Area(pix)	Brightness(%)		Cell Ids	#WholeNucs	#PartNucs	Area(pix)	Brightness(%)		Cell Ids	#WholeNucs	#PartNucs	Area(pix)	Brightness(%)		Cell Ids	#WholeNucs	#PartNucs	Area(pix)	Brightness(%)
# NUCS	9013			C075	0	0	1766	43		C225	0	0	5798	7		C202	0	0	4069	10		C226	0	0	1155	5		C182	0	0	1539	7
GFPcells	256			C183	0	0	1691	9		C239	0	0	1261	6		C275	0	0	1135	6		C149	0	1	1300	11		C184	0	0	1692	7
>2nuc	105			C194	0	0	1573	8		C240	0	0	1269	6		C296	0	0	1091	5		C169	0	1	4134	8		C206	0	0	1058	6
Replicate 2				C226	0	0	4096	7		C242	0	0	1861	6		C169	0	1	1516	13		C170	0	1	2699	8		C211	0	0	2082	5
File	Datos lsm 10x__2of21			C130	0	1	1063	19		C137	0	1	4554	15		C230	0	1	1466	8		C177	0	1	1926	8		C075	0	1	1200	27
# NUCS	10183			C158	0	1	1180	13		C187	0	1	1538	9		C252	0	1	3868	7		C186	0	1	1217	7		C087	0	1	1558	23
GFPcells	256			C172	0	1	1656	10		C194	0	1	1231	9		C266	0	1	1792	6		C187	0	1	1026	7		C092	0	1	3465	20
>2nuc	95			C179	0	1	4056	9		C208	0	1	1810	8		C267	0	1	1114	6		C195	0	1	1218	7		C106	0	1	1411	17
Replicate 3				C180	0	1	1023	9		C212	0	1	1502	7		C268	0	1	1185	6		C202	0	1	2899	7		C128	0	1	1167	12
File	Datos lsm 10x__3of21			C193	0	1	4008	8		C219	0	1	1285	7		C293	0	1	1448	6		C211	0	1	1065	6		C155	0	1	1524	9
# NUCS	10908			C198	0	1	1699	8		C229	0	1	1314	7		C064	1	1	5439	49		C212	0	1	1068	6		C163	0	1	2172	8
GFPcells	299			C202	0	1	2260	8		C231	0	1	2422	6		C163	1	1	1538	14		C218	0	1	1442	6		C167	0	1	1634	7
>2nuc	127			C210	0	1	6410	7		C232	0	1	1241	6		C209	1	1	1409	9		C221	0	1	1134	6		C172	0	1	1733	7
Replicate 4				C217	0	1	2607	7		C255	0	1	1836	5		C044	0	2	11668	65		C224	0	1	1126	6		C175	0	1	1853	7
File	Datos lsm 10x__4of21			C227	0	1	1144	7		C012	1	1	1627	100		C125	0	2	2369	24		C227	0	1	1199	5		C189	0	1	1237	7
# NUCS	11907			C230	0	1	2977	7		C014	1	1	6038	100		C184	0	2	2297	11		C003	1	1	1700	100		C202	0	1	1016	6
GFPcells	240			C248	0	1	1719	6		C092	1	1	3346	30		C188	0	2	1107	11		C030	1	1	2664	66		C208	0	1	1042	6
>2nuc	95			C256	0	1	1377	5		C130	1	1	1521	16		C211	0	2	1256	9		C076	1	1	2021	30		C018	1	1	6204	86
Replicate 5				C070	1	1	7653	46		C134	1	1	1666	15		C228	0	2	1610	8		C157	1	1	2020	10		C051	1	1	1788	41
File	Datos lsm 10x__5of21			C114	1	1	5946	25		C142	1	1	2539	14		C232	0	2	2048	8		C181	1	1	2873	8		C059	1	1	3897	34
# NUCS	8816			C144	1	1	2422	16		C165	1	1	1259	11		C242	0	2	2054	7		C130	0	2	1305	14		C076	1	1	1842	27
GFPcells	219			C191	1	1	1823	8		C205	1	1	2511	8		C243	0	2	2836	7		C156	0	2	1822	11		C107	1	1	2297	16
>2nuc	91			C213	1	1	1603	7		C226	1	1	2781	7		C254	0	2	1002	7		C175	0	2	1335	8		C138	1	1	2818	10
				C196	0	2	1035	8		C021	0	2	1742	95		C264	0	2	1477	6		C190	0	2	1692	7		C139	1	1	2282	10
				C212	0	2	1636	7		C030	0	2	3149	75		C276	0	2	2843	6		C199	0	2	2459	7		C142	1	1	1215	10
				C215	0	2	1338	7		C085	0	2	1066	34		C290	0	2	1973	6		C204	0	2	1410	7		C195	1	1	2474	6
				C222	0	2	2058	7		C159	0	2	3057	12		C299	0	2	1555	5		C228	0	2	1173	5		C203	1	1	1415	6
				C228	0	2	1428	7		C162	0	2	1204	11		C009	1	2	4490	100		C230	0	2	1793	5		C193	0	2	1457	6
				C234	0	2	1461	6		C213	0	2	1868	7		C028	1	2	1064	88		C235	0	2	1562	5		C210	0	2	1157	5
				C236	0	2	4220	6		C223	0	2	1569	7		C037	1	2	4644	72		C240	0	2	1694	5		C217	0	2	1032	5
				C242	0	2	2844	6		C224	0	2	4404	7		C074	1	2	3165	44		C006	1	2	6061	100		C015	1	2	2367	95
				C247	0	2	1927	6		C228	0	2	2818	7		C078	1	2	3402	42		C040	1	2	2401	56		C022	1	2	1881	77
				C251	0	2	1195	5		C230	0	2	2298	7		C085	1	2	2454	39		C126	1	2	1611	14		C056	1	2	2671	36
				C255	0	2	1256	5		C233	0	2	1522	6		C097	1	2	4620	34		C145	1	2	2642	12		C063	1	2	2379	33
				C005	1	2	2793	100		C244	0	2	2012	6		C123	1	2	1747	25		C155	1	2	3229	11		C090	1	2	3020	21
				C009	1	2	2800	100		C251	0	2	1989	5		C142	1	2	1242	20		C193	1	2	1223	7		C091	1	2	1837	21
				C019	1	2	3800	100		C254	0	2	1301	5		C175	1	2	1307	12		C059	2	2	5628	39		C093	1	2	1902	20
				C038	1	2	1606	74		C016	1	2	4041	100		C180	1	2	3674	11		C121	2	2	2744	15		C102	1	2	2403	17
				C085	1	2	1155	36		C026	1	2	4223	84		C214	1	2	2242	9		C136	2	2	2518	13		C151	1	2	5440	9
				C115	1	2	3140	24		C084	1	2	4046	34		C291	1	2	2583	6		C052	0	3	4177	45		C162	1	2	3390	8
				C122	1	2	1177	21		C099	1	2	7895	27		C001	2	2	1319	100		C082	0	3	2476	27		C170	1	2	1676	7
				C146	1	2	3334	16		C111	1	2	4810	21		C054	2	2	2911	56		C087	0	3	2145	24		C194	1	2	6348	6
				C157	1	2	2629	13		C123	1	2	1429	17		C117	2	2	2721	26		C095	0	3	4237	22		C121	2	2	4560	14
				C171	1	2	3177	11		C125	1	2	1313	16		C167	2	2	3049	13		C099	0	3	1098	21		C171	2	2	4552	7
				C173	1	2	1990	10		C140	1	2	6301	15		C294	2	2	2932	6		C128	0	3	1009	14		C188	2	2	2422	7
				C184	1	2	2686	9		C181	1	2	1835	10		C093	0	3	1201	37		C142	0	3	2830	12		C085	0	3	1757	23
				C189	1	2	2115	9		C188	1	2	4805	9		C112	0	3	2002	27		C188	0	3	1604	7		C168	0	3	1728	7
				C224	1	2	1931	7		C199	1	2	2200	8		C198	0	3	1293	10		C192	0	3	1203	7		C178	0	3	1431	7
				C233	1	2	1222	6		C200	1	2	1339	8		C207	0	3	1888	10		C198	0	3	4193	7		C198	0	3	1202	6
				C235	1	2	2083	6		C209	1	2	1772	8		C219	0	3	4277	9		C220	0	3	1329	6		C201	0	3	3586	6
				C238	1	2	1174	6		C147	2	2	4121	14		C235	0	3	1758	7		C233	0	3	2878	5		C205	0	3	1977	6
				C254	1	2	1803	5		C178	0	3	1093	10		C272	0	3	2280	6		C234	0	3	1003	5		C212	0	3	1205	5
				C108	2	2	6919	27		C189	0	3	1304	9		C274	0	3	2797	6		C045	1	3	3608	54		C019	1	3	4234	84
				C119	2	2	3398	22		C207	0	3	3224	8		C277	0	3	1580	6		C067	1	3	4037	35		C030	1	3	2862	67
				C135	2	2	2794	18		C210	0	3	3036	8		C281	0	3	1787	6		C080	1	3	1361	28		C057	1	3	3196	36
				C142	2	2	2775	16		C218	0	3	2653	7		C295	0	3	1897	5		C108	1	3	1722	18		C132	1	3	1290	11
				C147	2	2	4026	16		C234	0	3	1485	6		C297	0	3	1527	5		C114	1	3	1642	15		C133	1	3	1229	11
				C150	2	2	2357	15		C237	0	3	2271	6		C003	1	3	2711	100		C125	1	3	2331	14		C153	1	3	1368	9
				C231	2	2	3833	7		C238	0	3	1864	6		C024	1	3	6551	97		C182	1	3	2236	8		C164	1	3	2883	8
				C023	0	3	2935	100		C246	0	3	1562	5		C063	1	3	1930	50		C194	1	3	1188	7		C186	1	3	3635	7
				C078	0	3	3339	40		C250	0	3	2770	5		C073	1	3	1012	44		C197	1	3	2481	7		C199	1	3	2216	6
				C096	0	3	1432	31		C018	1	3	2960	99		C119	1	3	2748	26		C001	2	3	3800	100		C204	1	3	2816	6
				C162	0	3	7281	12		C034	1	3	2830	67		C138	1	3	3697	21		C028	2	3	4671	71		C089	2	3	3238	21
				C167	0	3	1751	11		C036	1	3	2907	67		C145	1	3	2020	20		C105	2	3	4524	18		C100	2	3	1807	19
				C177	0	3	3460	10		C037	1	3	1323	67		C147	1	3	3222	19		C133	2	3	3692	14		C169	2	3	4053	7
				C182	0	3	1974	9		C062	1	3	3848	47		C162	1	3	2749	14		C161	3	3	3159	9		C185	2	3	2594	7
				C199	0	3	1209	8		C088	1	3	3126	31		C181	1	3	1219	11		C223	3	3	4067	6		C071	3	3	6977	29
				C207	0	3	2912	8		C127	1	3	3021	16		C183	1	3	3293	11		C184	0	4	1320	7		C176	3	3	5865	7
				C209	0	3	1272	7		C175	1	3	1826	11		C187	1	3	1366	11		C189	0	4	1802	7		C177	3	3	4436	7
				C214	0	3	1573	7		C176	1	3	3247	11		C206	1	3	5137	10		C191	0	4	2071	7		C136	0	4	2640	10
				C250	0	3	1486	5		C183	1	3	7447	10		C215	1	3	5628	9		C201	0	4	1998	7		C148	0	4	1458	9
				C048	1	3	4087	64		C192	1	3	2645	9		C224	1	3	4385	9		C214	0	4	3004	6		C209	0	4	2863	6
				C051	1	3	2354	61		C193	1	3	3035	9		C234	1	3	3848	8		C222	0	4	2836	6		C213	0	4	2359	5
				C056	1	3	3570	56		C197	1	3	2409	9		C238	1	3	3273	7		C232	0	4	1232	5		C215	0	4	2714	5
				C101	1	3	3000	30		C201	1	3	1583	8		C244	1	3	2559	7		C237	0	4	1503	5		C216	0	4	3360	5
				C107	1	3	4928	27		C235	1	3	4027	6		C255	1	3	2995	7		C004	1	4	2726	100		C007	1	4	1318	100
				C152	1	3	1316	14		C064	2	3	2383	46		C257	1	3	3036	7		C038	1	4	4396	58		C013	1	4	2339	98
				C186	1	3	2120	9		C079	2	3	3244	37		C285	1	3	2496	6		C062	1	4	3605	36		C088	1	4	5766	22
				C205	1	3	1216	8		C139	2	3	7143	15		C289	1	3	5666	6		C089	1	4	2222	24		C095	1	4	3031	20
				C232	1	3	1244	6		C149	2	3	4108	13		C081	2	3	8382	40		C092	1	4	1015	24		C115	1	4	3995	15
				C072	2	3	3978	45		C156	2	3	7695	12		C090	2	3	5440	37		C115	1	4	3181	15		C127	1	4	3879	12
				C105	2	3	4780	29		C164	2	3	1474	11		C158	2	3	6933	16		C200	1	4	3844	7		C130	1	4	3351	11
				C123	2	3	5338	21		C168	2	3	8757	11		C159	2	3	2621	16		C229	1	4	2076	5		C150	1	4	1779	9
				C124	2	3	6104	21		C174	2	3	6019	11		C168	2	3	1616	13		C236	1	4	1312	5		C154	1	4	2605	9
				C155	2	3	3268	14		C214	2	3	1799	7		C173	2	3	5283	13		C022	2	4	2725	87		C190	1	4	4839	7
				C169	2	3	2860	11		C221	2	3	2979	7		C177	2	3	6106	12		C046	2	4	6522	51		C004	2	4	4660	100
				C181	2	3	11665	9		C245	2	3	3170	6		C196	2	3	2424	11		C165	2	4	1884	9		C047	2	4	2760	45
				C225	2	3	5588	7		C203	3	3	2356	8		C070	0	4	3556	45		C178	2	4	4022	8		C077	2	4	5287	26
				C050	3	3	8122	62		C163	0	4	1102	11		C248	0	4	2521	7		C002	3	4	7126	100		C081	2	4	5351	26
				C126	3	3	3601	20		C171	0	4	1437	11		C260	0	4	1006	7		C159	3	4	6590	10		C120	2	4	2465	14
				C197	3	3	4345	8		C191	0	4	3957	9		C269	0	4	3052	6		C123	4	4	4557	15		C129	2	4	6497	12
				C065	0	4	5874	50		C248	0	4	2527	5		C271	0	4	1026	6		C141	0	5	2882	12		C158	2	4	4095	8
				C153	0	4	1872	14		C031	1	4	4534	74		C018	1	4	3692	100		C215	0	5	1553	6		C165	2	4	3518	7
				C201	0	4	2077	8		C038	1	4	5045	65		C040	1	4	2773	69		C019	1	5	2369	98		C180	2	4	5434	7
				C203	0	4	2748	8		C043	1	4	4386	60		C130	1	4	9007	22		C120	1	5	3055	15		C134	3	4	7969	11
				C211	0	4	2750	7		C055	1	4	1990	50		C208	1	4	6255	9		C138	1	5	5006	13		C156	4	4	7792	9
				C243	0	4	4032	6		C058	1	4	1838	48		C221	1	4	1734	9		C154	1	5	2195	11		C119	0	5	3596	14
				C011	1	4	2260	100		C082	1	4	2501	36		C239	1	4	1616	7		C179	1	5	2608	8		C219	0	5	1503	5
				C021	1	4	2500	100		C101	1	4	6863	27		C245	1	4	1230	7		C208	1	5	3031	6		C045	1	5	12995	45
				C024	1	4	3265	97		C116	1	4	3200	20		C261	1	4	3393	7		C217	1	5	3168	6		C098	1	5	4615	19
				C083	1	4	4469	36		C161	1	4	3799	11		C279	1	4	1210	6		C034	2	5	5712	63		C118	1	5	1315	14
				C087	1	4	10831	35		C216	1	4	2534	7		C051	2	4	4547	58		C075	2	5	5599	31		C126	1	5	4372	12
				C094	1	4	4898	32		C227	1	4	2135	7		C128	2	4	5578	23		C151	2	5	1214	11		C146	1	5	2655	9
				C125	1	4	5569	20		C241	1	4	4432	6		C164	2	4	7450	14		C152	2	5	4332	11		C052	2	5	3174	40
				C168	1	4	4337	11		C256	1	4	2575	5		C178	2	4	1266	12		C167	2	5	6040	9		C082	2	5	4151	24
				C190	1	4	2990	8		C081	2	4	3743	36		C205	2	4	7052	10		C168	2	5	3468	9		C094	2	5	4007	20
				C200	1	4	3731	8		C141	2	4	3190	15		C212	2	4	4695	9		C172	2	5	3383	8		C109	2	5	7967	16
				C208	1	4	3154	7		C177	2	4	3829	11		C249	2	4	1746	7		C097	3	5	12311	21		C125	2	5	6953	12
				C218	1	4	2907	7		C044	3	4	10471	60		C199	3	4	4324	10		C173	3	5	6458	8		C135	2	5	10692	11
				C245	1	4	3068	6		C190	3	4	6757	9		C265	3	4	6564	6		C206	0	6	4829	6		C187	2	5	1420	7
				C030	2	4	5418	86		C126	0	5	3476	16		C288	3	4	4216	6		C207	0	6	2690	6		C114	3	5	5554	15
				C041	2	4	4834	70		C146	0	5	1785	14		C041	0	5	3148	69		C213	0	6	1567	6		C192	3	5	2453	6
				C054	2	4	7417	60		C180	0	5	1812	10		C157	0	5	2018	16		C219	0	6	1624	6		C122	4	5	10083	13
				C113	2	4	14776	25		C217	0	5	2622	7		C210	0	5	2469	9		C026	1	6	4505	74		C141	4	5	5469	10
				C136	2	4	4082	18		C001	1	5	4832	100		C253	0	5	1219	7		C078	1	6	6786	28		C179	4	5	6351	7
				C145	2	4	3899	16		C017	1	5	10479	99		C256	0	5	2902	7		C079	1	6	6330	28		C191	4	5	7068	7
				C156	2	4	5076	13		C019	1	5	3339	99		C278	0	5	2615	6		C127	1	6	7903	14		C010	1	6	2929	100
				C219	2	4	4561	7		C027	1	5	3041	79		C283	0	5	1423	6		C196	1	6	2512	7		C001	2	6	3239	100
				C223	2	4	2903	7		C071	1	5	9844	42		C005	1	5	1428	100		C225	1	6	4142	5		C009	2	6	8671	100
				C246	2	4	3278	6		C155	1	5	3515	12		C050	1	5	4302	59		C008	2	6	2582	100		C026	2	6	4309	71
				C026	3	4	5614	95		C182	1	5	5812	10		C113	1	5	4031	27		C070	2	6	8282	33		C149	2	6	5552	9
				C188	3	4	7872	9		C247	1	5	2838	5		C139	1	5	4133	20		C093	2	6	2378	24		C016	3	6	12436	92
				C039	0	5	4273	72		C013	2	5	9605	100		C259	1	5	1579	7		C096	2	6	5382	22		C160	3	6	7261	8
				C100	1	5	2759	30		C047	2	5	8828	59		C284	1	5	2166	6		C098	2	6	2965	21		C196	3	6	4271	6
				C118	1	5	5037	23		C069	2	5	4490	43		C012	2	5	1816	100		C117	2	6	5387	15		C035	4	6	5656	56
				C174	1	5	3149	10		C144	2	5	3285	14		C015	2	5	2723	100		C131	2	6	3187	14		C073	4	6	15630	27
				C006	2	5	5262	100		C152	2	5	4956	13		C049	2	5	2626	60		C148	2	6	3012	11		C105	4	6	6540	17
				C010	2	5	3523	100		C179	2	5	2405	10		C152	2	5	5593	17		C017	3	6	6293	99		C147	4	6	5377	9
				C035	2	5	3612	79		C032	3	5	4328	73		C190	2	5	5893	11		C216	3	6	3104	6		C173	4	6	6293	7
				C069	2	5	8622	47		C120	3	5	6870	17		C201	2	5	2609	10		C110	4	6	4600	18		C218	0	7	6358	5
				C134	2	5	3155	18		C131	3	5	9536	16		C220	2	5	7370	9		C111	4	6	5344	17		C097	1	7	4354	20
				C139	2	5	8260	17		C220	3	5	3818	7		C223	2	5	4915	9		C134	4	6	6374	13		C014	2	7	10664	98
				C178	2	5	1094	9		C211	0	6	3855	7		C229	2	5	6623	8		C153	4	6	8166	11		C112	2	7	4488	15
				C240	3	5	3853	6		C011	1	6	3054	100		C240	2	5	4694	7		C180	5	6	11271	8		C131	2	7	4060	11
				C084	4	5	8146	36		C063	1	6	4871	46		C038	3	5	4154	71		C238	6	6	4796	5		C140	2	7	2543	10
				C185	4	5	4654	9		C077	1	6	6669	39		C086	3	5	10896	39		C012	1	7	3109	100		C048	3	7	6602	42
				C237	0	6	2366	6		C104	1	6	5206	26		C091	3	5	4886	37		C053	1	7	4943	44		C083	3	7	6648	24
				C239	0	6	4263	6		C136	1	6	4117	15		C100	3	5	14035	33		C090	1	7	2317	24		C137	3	7	8507	10
				C003	1	6	7636	100		C150	1	6	3596	13		C165	4	5	10787	14		C091	1	7	2742	24		C144	3	7	5256	10
				C090	1	6	4779	34		C151	1	6	3196	13		C227	4	5	7318	8		C094	1	7	3091	24		C145	4	7	10202	10
				C102	1	6	2939	30		C253	1	6	3155	5		C072	0	6	5489	44		C124	1	7	9449	15		C166	4	7	6321	7
				C160	1	6	6526	13		C006	2	6	5224	100		C154	0	6	2985	17		C033	2	7	6466	63		C084	6	7	12201	23
				C192	1	6	3180	8		C025	2	6	7524	89		C083	1	6	6319	40		C106	2	7	2779	18		C020	1	8	6192	84
				C220	1	6	6757	7		C090	2	6	5033	31		C194	1	6	5731	11		C132	2	7	6112	14		C031	1	8	8367	63
				C252	1	6	4006	5		C145	2	6	4057	14		C042	2	6	11421	66		C209	2	7	4058	6		C054	2	8	5629	37
				C045	2	6	7422	66		C157	2	6	5797	12		C069	2	6	14288	46		C005	3	7	6937	100		C104	2	8	5823	17
				C093	2	6	4173	32		C158	2	6	3044	12		C246	2	6	3313	7		C024	3	7	5787	84		C086	3	8	16784	23
				C076	3	6	8429	42		C249	2	6	3740	5		C286	2	6	5654	6		C063	3	7	4836	36		C116	3	8	20316	14
				C110	3	6	10093	26		C121	3	6	6034	17		C124	3	6	8412	25		C162	3	7	6660	9		C008	4	8	7669	100
				C132	3	6	11319	19		C184	3	6	5882	10		C170	3	6	1359	13		C174	3	7	4830	8		C072	4	8	11428	28
				C053	4	6	5570	60		C195	3	6	4618	9		C182	3	6	6776	11		C205	4	7	4715	7		C207	4	8	6182	6
				C106	5	6	7446	28		C196	3	6	12745	9		C193	3	6	10555	11		C166	0	8	3359	9		C006	5	8	7184	100
				C170	5	6	7805	11		C065	4	6	6255	44		C197	3	6	7218	10		C014	1	8	3413	100		C068	5	8	7625	31
				C137	1	7	4015	17		C093	1	7	3495	29		C282	3	6	5288	6		C112	1	8	5461	16		C159	5	8	8247	8
				C091	2	7	6928	33		C153	1	7	6647	13		C153	4	6	12596	17		C119	1	8	5450	15		C066	7	8	32031	31
				C253	2	7	5667	5		C022	2	7	2500	93		C186	6	6	9220	11		C015	2	8	3807	100		C050	1	9	3523	42
				C121	3	7	15594	22		C169	2	7	7856	11		C107	0	7	2862	31		C083	2	8	9177	26		C214	1	9	3455	5
				C175	3	7	4880	10		C015	3	7	4776	100		C216	0	7	3238	9		C129	2	8	4671	14		C042	2	9	4325	48
				C077	4	7	7608	40		C094	3	7	3783	29		C017	1	7	4824	100		C032	3	8	4405	64		C005	3	9	3605	100
				C249	4	7	5133	6		C115	3	7	6699	20		C077	1	7	3800	42		C035	3	8	3748	63		C043	3	9	7352	46
				C044	5	7	11910	68		C173	3	7	9185	11		C116	1	7	5019	26		C064	3	8	8936	36		C074	3	9	7738	27
				C161	5	7	5294	12		C236	3	7	2610	6		C127	1	7	6722	23		C116	3	8	9565	15		C002	4	9	7668	100
				C057	6	7	22677	56		C133	5	7	15853	16		C185	1	7	4226	11		C143	3	8	6648	12		C028	4	9	6351	69
				C216	6	7	7383	7		C204	5	7	6958	8		C007	2	7	4213	100		C073	4	8	7174	32		C058	4	9	6366	35
				C204	7	7	9036	8		C132	6	7	15056	16		C034	2	7	7783	76		C113	4	8	13940	15		C080	4	9	6344	26
				C008	1	8	4646	100		C222	6	7	9271	7		C048	2	7	9115	60		C122	4	8	5563	15		C023	5	9	5874	74
				C080	1	8	6178	39		C252	0	8	3009	5		C079	2	7	5078	42		C104	5	8	15659	18		C101	5	9	12631	18
				C138	2	8	4694	17		C087	1	8	4915	33		C156	2	7	10457	16		C239	1	9	4812	5		C174	5	9	4674	7
				C029	3	8	3446	88		C166	1	8	3693	11		C179	2	7	4740	12		C103	2	9	4726	19		C143	6	9	9738	10
				C068	3	8	6660	48		C033	2	8	6304	69		C203	2	7	4553	10		C144	2	9	10302	12		C044	2	10	14428	46
				C092	3	8	15603	33		C072	2	8	5235	41		C161	4	7	8430	15		C231	2	9	4074	5		C069	2	10	8554	31
				C028	4	8	10587	89		C103	2	8	3466	26		C148	5	7	18800	18		C007	3	9	5175	100		C021	3	10	20463	82
				C071	4	8	9805	45		C107	2	8	5887	23		C250	5	7	4340	7		C050	3	9	6161	47		C067	3	10	8060	31
				C127	4	8	17960	19		C172	2	8	5954	11		C192	1	8	5910	11		C060	4	9	7003	38		C065	4	10	13608	32
				C143	4	8	16397	16		C057	3	8	9534	49		C273	1	8	4500	6		C072	4	9	8647	33		C161	4	10	4932	8
				C165	4	8	10263	11		C095	3	8	11301	29		C016	3	8	6272	100		C101	4	9	6773	20		C111	2	11	6556	15
				C195	4	8	6841	8		C119	3	8	7879	18		C084	3	8	6655	40		C109	6	9	13175	18		C103	4	11	12407	17
				C043	5	8	15470	69		C170	3	8	4196	11		C143	3	8	10882	20		C160	7	9	14540	9		C108	4	11	13246	16
				C229	5	8	4728	7		C059	4	8	8831	47		C176	3	8	14528	12		C009	3	10	4732	100		C113	6	11	10042	15
				C163	6	8	7214	12		C097	4	8	14402	28		C129	4	8	12341	22		C048	3	10	4079	50		C117	7	11	15099	14
				C074	7	8	9742	44		C110	5	8	15287	22		C171	4	8	4255	13		C118	3	10	5855	15		C181	0	12	8836	7
				C058	2	9	3856	54		C061	6	8	12241	47		C231	4	8	6799	8		C137	3	10	7781	13		C038	4	12	5916	51
				C081	2	9	10291	37		C215	7	8	5518	7		C270	5	8	6501	6		C140	4	10	10161	12		C041	5	12	7494	49
				C148	2	9	11806	15		C105	1	9	8900	25		C195	6	8	6110	11		C163	4	10	10010	9		C055	5	12	6517	37
				C033	3	9	6753	83		C005	2	9	7883	100		C200	6	8	10532	10		C139	6	10	9799	13		C060	5	12	10935	34
				C098	3	9	7760	31		C010	2	9	10318	100		C292	7	8	9148	6		C020	1	11	5398	98		C152	9	12	16718	9
				C111	3	9	11237	25		C040	3	9	8194	64		C236	8	8	17491	7		C065	4	11	10522	35		C078	10	12	11807	26
				C133	4	9	14833	19		C112	3	9	7296	21		C174	0	9	3614	13		C107	4	11	12795	18		C064	4	13	13884	32
				C206	4	9	6940	8		C076	4	9	7137	39		C287	0	9	3744	6		C055	5	11	14101	43		C183	4	13	6996	7
				C103	5	9	7742	30		C086	4	9	12163	34		C114	1	9	8799	27		C088	6	11	12075	24		C011	5	13	16458	100
				C073	0	10	8429	44		C122	4	9	10289	17		C032	2	9	2595	79		C146	1	12	4999	11		C124	8	13	19431	13
				C042	1	10	7071	69		C185	4	9	15861	10		C099	2	9	9070	34		C011	4	12	7870	100		C046	9	13	19956	45
				C095	3	10	9304	31		C198	4	9	10210	9		C056	3	9	4473	56		C074	4	12	11780	32		C037	2	14	8956	55
				C129	3	10	5287	19		C046	5	9	10327	59		C134	4	9	10049	21		C041	5	12	11294	55		C197	7	14	11404	6
				C086	4	10	12951	35		C075	5	9	16697	39		C058	5	9	16014	52		C016	8	12	15904	100		C029	3	15	9725	69
				C116	4	10	15948	24		C138	5	9	7553	15		C106	5	9	8999	31		C058	8	12	13027	40		C200	4	15	7123	6
				C141	4	10	11837	17		C243	5	9	8475	6		C120	5	9	19338	25		C077	2	13	8668	29		C012	6	15	20810	98
				C241	5	10	8723	6		C108	6	9	10229	23		C133	5	9	6772	22		C013	7	13	6863	100		C079	6	15	13805	26
				C034	3	11	11438	82		C096	7	9	3833	28		C226	6	9	8774	8		C044	8	13	7400	54		C123	7	15	27070	13
				C046	3	11	6195	66		C020	2	10	6457	96		C218	0	10	10484	9		C057	4	14	8966	42		C062	5	16	17406	34
				C017	4	11	17947	100		C067	2	10	6768	44		C109	1	10	5056	29		C031	5	14	9899	66		C157	6	17	11822	9
				C027	4	11	10801	93		C045	3	10	7595	60		C055	2	10	5989	56		C071	6	14	7909	33		C099	12	17	18944	19
				C037	4	11	19149	75		C124	3	10	7680	16		C060	2	10	11700	51		C100	7	14	12464	20		C025	5	18	11145	71
				C099	5	11	13702	31		C143	3	10	17094	14		C066	2	10	7510	47		C158	7	14	10492	10		C040	10	18	21833	50
				C104	5	11	28283	29		C052	4	10	8360	54		C011	3	10	8035	100		C086	5	15	7519	25		C027	7	20	24509	70
				C159	5	11	13117	13		C129	4	10	9425	16		C132	3	10	15634	22		C056	6	15	12933	42		C003	10	21	34730	100
				C187	5	11	9751	9		C167	4	10	14906	11		C140	4	10	9487	20		C029	7	15	9123	67		C110	9	22	16845	15
				C151	6	11	16524	14		C202	4	10	8522	8		C160	4	10	8278	15		C183	13	15	16917	8		C096	11	22	17458	20
				C064	3	12	9037	50		C080	1	11	9754	36		C298	0	11	4427	5		C203	13	15	10354	7		C032	7	23	20324	62
				C016	4	12	9349	100		C106	6	11	17232	24		C144	1	11	8207	20		C066	6	16	9093	35		C053	14	23	43059	39
				C244	11	12	11141	6		C100	7	11	19516	27		C026	2	11	6809	92		C021	7	16	17509	96		C036	11	25	27038	55
				C112	2	13	9380	25		C186	8	11	17713	9		C141	3	11	9084	20		C176	11	16	11295	8		C049	6	29	19313	42
				C001	4	13	13152	100		C042	2	12	7553	63		C280	3	11	6669	6		C069	8	17	7784	33		C017	16	30	50194	91
				C014	4	13	8445	100		C078	3	12	18807	37		C019	4	11	4895	100		C039	2	18	7477	57		C033	22	30	53696	58
				C004	5	13	11016	100		C118	4	12	12247	19		C022	4	11	15983	100		C043	5	18	19042	54		C070	12	31	54705	29
				C221	5	13	8847	7		C003	5	12	9202	100		C052	4	11	7727	58		C025	7	18	6073	75		C024	9	36	33638	74
				C012	6	13	19787	100		C206	6	12	13144	8		C189	4	11	10471	11		C150	5	19	11475	11		C039	30	61	60173	50
				C047	8	13	26896	66		C089	8	12	22092	31		C043	5	11	14659	66		C085	6	19	9942	26		C061	35	83	81602	34
				C088	8	13	21714	35		C051	2	13	9042	54		C061	6	11	13581	50		C018	7	19	11020	99		C034	36	101	89714	56
				C154	10	13	28717	14		C128	4	13	10759	16		C108	7	11	15289	29		C054	7	19	13564	44
				C097	5	14	12575	31		C073	7	13	10829	40		C258	9	11	9230	7		C171	14	19	15194	8
				C140	8	14	25466	17		C056	3	14	9857	50		C122	2	12	12672	25		C081	4	20	15481	27
				C176	9	14	12491	10		C098	9	14	17249	27		C027	3	12	7042	89		C102	6	20	13935	20
				C109	4	15	9454	26		C102	5	16	23989	26		C031	4	12	12952	80		C023	11	20	14330	85
				C015	10	15	17018	100		C039	8	17	17474	65		C151	4	12	7514	18		C027	7	21	10320	73
				C164	3	16	8879	11		C091	8	17	19153	30		C237	5	12	7861	7		C037	9	21	15365	60
				C166	11	16	25607	11		C049	11	17	22038	57		C251	5	12	8547	7		C010	12	22	12488	100
				C020	5	17	15379	100		C029	4	18	26045	76		C039	6	12	12270	71		C036	9	23	18136	61
				C063	5	17	15637	50		C135	7	18	9667	15		C080	6	12	17750	41		C047	12	23	20799	50
				C131	6	17	16908	19		C083	11	18	23870	35		C102	6	12	11310	32		C068	7	25	14297	33
				C120	5	18	10161	22		C070	11	19	21707	42		C172	6	12	11761	13		C210	10	25	16157	6
				C055	13	20	27515	60		C053	8	20	21544	52		C233	6	12	8587	8		C042	8	27	18341	54
				C149	3	21	11615	15		C007	10	20	20765	100		C150	7	12	8301	18		C185	14	27	32928	7
				C082	5	21	13851	36		C074	14	20	17561	39		C082	2	13	11100	40		C051	13	28	34222	46
				C049	6	21	25155	62		C109	5	21	19255	22		C131	2	13	11949	22		C147	18	30	39616	11
				C007	7	22	18615	100		C066	11	21	36996	44		C104	3	13	6897	32		C084	17	32	31526	26
				C013	8	22	23099	100		C004	13	22	25349	100		C045	4	13	10324	65		C164	20	36	26660	9
				C061	8	22	18904	51		C117	6	24	19592	19		C088	4	13	16551	39		C135	23	44	43062	13
				C052	13	22	50295	61		C041	8	24	23484	64		C136	4	13	18472	21		C049	28	60	59418	49
				C062	18	23	42342	51		C054	13	24	36045	51		C103	5	13	9209	32		C061	34	66	40892	37
				C079	5	25	17015	39		C008	8	25	36558	100		C155	5	13	22041	16
				C059	6	25	17631	53		C160	9	25	16573	11		C121	3	14	16935	25
				C117	11	26	42819	24		C048	11	25	23141	57		C191	5	14	9607	11
				C031	16	26	40930	85		C023	15	26	25225	91		C146	6	14	19057	19
				C032	11	28	19819	84		C050	10	29	24285	55		C149	4	15	14172	18
				C018	15	30	44591	100		C113	9	30	25526	20		C118	5	15	7778	26
				C067	12	32	28026	48		C068	8	31	35716	43		C075	7	15	14388	44
				C025	17	32	36780	96		C154	16	31	33702	12		C098	7	15	10439	34
				C066	14	34	43099	48		C148	20	31	61876	14		C222	7	15	16471	9
				C128	17	40	34249	19		C028	11	32	27134	76		C101	9	15	21384	33
				C002	18	43	30652	100		C009	13	35	28193	100		C217	9	15	13506	9
				C040	29	44	52454	72		C024	17	35	33577	90		C059	2	16	7199	52
				C089	19	45	35045	34		C114	15	36	51423	20		C057	7	16	16545	53
				C036	24	48	54385	76		C002	16	38	30165	100		C241	13	16	20760	7
				C022	32	54	57853	100		C035	21	42	50324	67		C023	6	17	22665	98
				C060	25	83	81438	51		C060	33	64	55672	47		C030	6	17	17441	81
																C089	6	17	21002	39
																C096	8	17	14338	35
																C262	11	17	8672	7
																C213	14	17	17957	9
																C087	6	18	13094	39
																C111	10	18	13034	28
																C225	10	18	24879	8
																C020	7	19	17909	100
																C047	9	19	19314	62
																C010	10	19	21462	100
																C247	17	19	19788	7
																C062	8	20	22650	50
																C053	10	21	22612	57
																C035	14	21	42920	73
																C137	5	22	17586	21
																C025	8	22	16907	93
																C065	4	23	18019	49
																C263	4	23	7194	6
																C013	7	23	17360	100
																C094	14	23	44338	36
																C126	9	24	26225	23
																C014	11	25	26069	100
																C095	12	25	19625	35
																C008	20	26	22154	100
																C166	6	27	9840	14
																C006	11	27	31808	100
																C115	14	27	36650	26
																C046	15	27	38271	62
																C068	11	28	20475	47
																C105	13	28	40465	31
																C110	18	30	29646	28
																C029	6	32	33913	81
																C071	21	36	57335	44
																C033	14	39	42314	77
																C135	14	39	45027	21
																C076	23	49	35958	43
																C067	31	53	55478	47
																C002	18	56	55762	100
																C204	43	59	65635	10
																C004	32	61	63382	100
																C021	28	63	57188	100
																C036	38	66	70186	73
																C092	41	98	86976	37
